# Large-scale transgenic *Drosophila* resource collections for loss- and gain-of-function studies

**DOI:** 10.1101/852376

**Authors:** Jonathan Zirin, Yanhui Hu, Luping Liu, Donghui Yang-Zhou, Ryan Colbeth, Dong Yan, Ben Ewen-Campen, Rong Tao, Eric Vogt, Sara VanNest, Cooper Cavers, Christians Villalta, Aram Comjean, Jin Sun, Xia Wang, Yu Jia, Ruibao Zhu, Pin Peng, Jinchao Yu, Da Shen, Yuhao Qiu, Limmond Ayisi, Henna Ragoowansi, Ethan Fenton, Senait Efrem, Annette Parks, Kuniaki Saito, Shu Kondo, Liz Perkins, Stephanie E. Mohr, Jianquan Ni, Norbert Perrimon

**Affiliations:** Department of Genetics, Blavatnik Institute, Harvard Medical School, Boston, Massachusetts 02115; Shanghai Institute of Plant Physiology and Ecology, Chinese Academy of Sciences, 200032 Shanghai, China; Tsinghua University, Tsinghua Fly Center, Beijing, 100084, China; Bloomington *Drosophila* Stock Center, Bloomington, Indiana, 47405; Invertebrate Genetics Laboratory, National Institute of Genetics, Mishima, Shizuoka, 411-8540, Japan; Howard Hughes Medical Institute, Boston, Massachusetts 02115

**Keywords:** Drosophila, RNAi, CRISPR, Cas9, knockout, overexpression, phenotypes, screens

## Abstract

The Transgenic RNAi Project (TRiP), a *Drosophila* functional genomics platform at Harvard Medical School, was initiated in 2008 to generate and distribute a genome-scale collection of RNAi fly stocks. To date, the TRiP has generated >15,000 RNAi fly stocks. As this covers most *Drosophila* genes, we have largely transitioned to development of new resources based on CRISPR technology. Here, we present an update on our libraries of publicly available RNAi and CRISPR fly stocks, and focus on the TRiP-CRISPR overexpression (TRiP-OE) and TRiP-CRISPR knockout (TRiP-KO) collections. TRiP-OE stocks express sgRNAs targeting upstream of a gene transcription start site. Gene activation is triggered by co-expression of catalytically dead Cas9 (dCas9) fused to an activator domain, either VP64-p65-Rta (VPR) or Synergistic Activation Mediator (SAM). TRiP-KO stocks express one or two sgRNAs targeting the coding sequence of a gene or genes, allowing for generation of indels in both germline and somatic tissue. To date, we have generated more than 5,000 CRISPR-OE or -KO stocks for the community. These resources provide versatile, transformative tools for gene activation, gene repression, and genome engineering.
