## Supplementary material for "Large-scale transgenic *Drosophila* resource collections for loss- and gain-of-function studies": Table S1

### Sheet: Sheet1
Gene group	All genes	Stock obtained	Percent coverage
Autophagy	209	209	100
Chaperon and heat shock protein	148	136	91.8919
CNS Degeneration Genes	50	50	100
conserved to human	9862	7917	80.2778
cytoskeleton	463	441	95.2484
Disease gene1	670	658	98.209
Disease gene2	2347	2065	87.9847
Genes regulate nucleolar size	762	617	80.9711
Glyco-protein	400	344	86
GPCR	257	242	94.1634
Kinase	392	388	98.9796
Major signaling pathways	333	332	99.6997
Membrane bound organelle-related gene	240	216	90
Metabolic gene	1710	1579	92.3392
Mitochondria genes	978	781	79.8569
Oxidative phosphorylation nuclear gene	68	59	86.7647
Peroxisomal gene	152	137	90.1316
Phosphatase	221	216	97.7376
Proteasome	53	49	92.4528
Receptor	603	579	96.0199
Ribosome	184	103	55.9783
RNA binding gene	577	506	87.695
Secreted protein	788	725	92.0051
Serine protease	143	137	95.8042
Spliceosome	321	304	94.704
Tetraspanin	38	25	65.7895
Transcription factor	1163	1139	97.9364
Trans-membrane protein	3678	2473	67.2376
Transporter	655	516	78.7786
Ubiquitin-related genes	458	368	80.3493
All protein-coding genes	13957	9838	70.4879
All genes	17825	10095	56.6339

### Sheet: Sheet2
Cloning vectors
Vector	Count stock
pNP	1083
VALIUM1	684
VALIUM10	1800
VALIUM20	10589
VALIUM21	94
VALIUM22	1603
All	15853
Insertion site of RNAi reagent
Insertion Site	Count stock
attP2	6969
attP40	8884
Target region of RNAi sequence
Target region	Count stock
CDS	13038
UTRs	2680
Other (non-protein-coding gene)	135
Gene specificity and isoform unspecificity of RNAi sequence
Target summary	Count stock
Target 1 gene, all isoform(s)	14245
Target 1 gene, not all isoform(s)	622
Target multiple genes	920
Other (pseudogene or other region)	66
Genomic location of covered gene
Chromosome arm	Count stock
2L	1920
2R	2014
3L	1938
3R	2477
4	78
mitochondrion_genome	15
X	1638
Y	13
Other	2
