## Supplementary material for "Large-scale transgenic *Drosophila* resource collections for loss- and gain-of-function studies": Table S2

### Sheet: TRiP-CRISPR Toolbox
Purpose	Nickname	Availability	Genotype	Chromosome
Gene activation - cross to TRiP-OE sgRNA stocks (VPR colletion)	elav>VPR	in progress	P{w[+mW.hs]=GawB}elav[C155];P{UAS-3XFLAG-dCas9-VPR}attp40/CyO	X;II
	MS1096>VPR	67039	w[1118] P{w[+mW.hs]=GawB}Bx[MS1096];P{UAS-3XFLAG-dCas9-VPR}attp40/CyO	X;II
	pnr>VPR	67040	w[*]; P{UAS-3XFLAG-dCas9-VPR}attp40/CyO; P{w[+mW.hs]=GawB}pnr[MD237]/(TM6B,Tb[1])	II;III
	dMef2 > VPR	67041	w[*]; P{UAS-3XFLAG-dCas9-VPR}attp40/CyO; P{w[+mC]=GAL4-Mef2.R}R1/(TM6B,Tb[1])	II;III
	C96 > VPR	67042	w[*]; P{UAS-3XFLAG-dCas9-VPR}attp40/CyO; P{w[+mW.hs]=GawB}bbg[C96]/TM6B,Tb[1]	II;III
	Lpp > VPR	67043	w[*]; P{UAS-3XFLAG-dCas9-VPR}attp40/CyO;P{Lpp-GAL4.B}/TM6B,Tb[1]	II;III
	Mhc > VPR	67044	w[*]; P{UAS-3XFLAG-dCas9-VPR}attp40/CyO;P{[ry+]MHC-82-Gal4}/TM6B, Tb[1]	II;III
	dpp > VPR	67045	w[*]; P{UAS-3XFLAG-dCas9-VPR}attp40/CyO; P{w[+mW.hs]=GAL4-dpp.blk1}TM6B,Tb[1]	II;III
	hh > VPR	67046	w[*]; P{UAS-3XFLAG-dCas9-VPR}attp40/CyO; hh-Gal4 /TM6B,Tb[1]	II;III
	Delta[ts] > VPR	in progress	w[*]; P{UAS-3XFLAG-dCas9-VPR}attp40/CyO;P{w[+mW.hs]=GawB}Dl[05151] ,P{w[+mC]=tubP-GAL80[ts]}[*] /TM6B,Tb[1]	II;III
	tubulin > VPR	in progress	w[*]; P{UAS-3XFLAG-dCas9-VPR}attp40/CyO; tub-Gal4 /TM6B,Tb[1]	II;III
	tubulin > VPR	67048	w[*]; P{UAS-3XFLAG-dCas9-VPR}attp40; tub-Gal4 / SM5;TM6B Tb[1]	II;III
	en > VPR	67049	w[*]; P{w[+mW.hs]=en2.4-GAL4}e16E, P{w[+mC]=UAS-2xEGFP}AH2/ CyO;UASP{UAS-3XFLAG-dCas9-VPR}attp2/TM6B, Tb[1]	II;III
	spalt > VPR	67050	w[*]; P{w[+mW.hs]=GawB}salm[LP39]/CyO;P{UAS-3XFLAG-dCas9-VPR}attp2/TM6B, Tb[1]	II;III
	blistered > VPR	67051	w[*]; P{w[+mC]=bs-GAL4.Term}G1/ CyO;UAS:P{UAS-3XFLAG-dCas9-VPR}attp2/TM6B, Tb[1]	II;III
	nos > VPR	67052	w[*]; P{w[+mC]=GAL4-nos.NGT}40 / CyO;P{UAS-3XFLAG-dCas9-VPR}attp2/TM6B, Tb[1]	II;III
	twi > VPR	67053	w[*]; P{w[+mC]=GAL4-twi.2xPE}1 / CyO;P{UAS-3XFLAG-dCas9-VPR}attp2/TM6B, Tb[1]	II;III
	esg > VPR + GFP	67054	w[*];esg-Gal4,P{ UAS-GFP} / CyO;P{UAS-3XFLAG-dCas9-VPR}attp2/TM6B, Tb[1]	II;III
	nubbin > VPR	67055	w[*]; P{w[+mW.hs]=GawB}nubbin-AC-62 / CyO;P{UAS-3XFLAG-dCas9-VPR}attp2/TM6B, Tb[1]	II;III
	3.1Lsp2 > VPR	in progress	w[*]; P{w{[+mC]=Gal4-Lsp2-3.1} / CyO;P{UAS-3XFLAG-dCas9-VPR}attp2/TM6B, Tb[1]	II;III
	Myo1A > VPR	67057	w[*]; P{GawB}Myo31DFNP0001/ CyO;P{UAS-3XFLAG-dCas9-VPR}attp2/TM6B, Tb[1]	II;III
Purpose	Nickname	Availability	Genotype	Chromosome
Temporal control of gene activation - cross to TRiP-OE sgRNA stocks (VPR colletion)	elav[ts] > VPR	67058	P{w[+mW.hs]=GawB}elav[C155]; P{UAS-3XFLAG-dCas9-VPR}attp40, P{w[+mC]=tubP-GAL80[ts]}10]/CyO	X;II
	Lpp[ts] > VPR	67061	w[*]; P{UAS-3XFLAG-dCas9-VPR}attp40, P{w[+mC]=tubP-GAL80[ts]}10]/CyO;P{Lpp-GAL4.B}/TM6B,Tb[1]	II;III
	Mhc[ts] > VPR	67062	w[*]; P{UAS-3XFLAG-dCas9-VPR}attp40, P{w[+mC]=tubP-GAL80[ts]}10]/CyO; P{[ry+]MHC-82-Gal4}/TM6B, Tb[1]	II;III
	dMef2[ts] > VPR	67063	w[*]; P{UAS-3XFLAG-dCas9-VPR}attp40, P{w[+mC]=tubP-GAL80[ts]}10]/CyO; P{w[+mC]=GAL4-Mef2.R}R1/(TM6B,Tb[1])	II;III
	Myo1A[ts] > VPR	67067	w[*]; P{GawB}Myo31DFNP0001/CyO; P{UAS-3XFLAG-dCas9-VPR}attp2, P{w[+mC]=tubP-GAL80[ts]}2/TM6B,Tb[1]	II;III
	3.1Lsp2 > VPR	in progress	w[*]; P{w{[+mC]=Gal4-Lsp2-3.1}/CyO; P{UAS-3XFLAG-dCas9-VPR}attp2, P{w[+mC]=tubP-GAL80[ts]}2/TM6B,Tb[1]	II;III
	bs[ts]> VPR	67071	w[*]; P{w[+mC]=bs-GAL4.Term}G1/CyO; P{w[+mC]=UAS-3xFLAG.dCas9.VPR}attP2, P{w[+mC]=tubP-GAL80[ts]}2	II;III
	en[ts]> VPR	67069	w[*]; P{w[+mW.hs]=en2.4-GAL4}e16E, P{w[+mC]=UAS-2xEGFP}AH2/CyO; P{w[+mC]=UAS-3xFLAG.dCas9.VPR}attP2, P{w[+mC]=tubP-GAL80[ts]}2	II;III
	spalt[ts] > VPR	67070	w[*]; P{w[+mW.hs]=GawB}salm[LP39]/CyO; P{w[+mC]=UAS-3xFLAG.dCas9.VPR}attP2, P{w[+mC]=tubP-GAL80[ts]}2	II;III
	dpp[ts]> VPR	67066	w[*]; P{w[+mC]=UAS-3xFLAG.dCas9.VPR}attP40, P{w[+mC]=tubP-GAL80[ts]}10/CyO; P{w[+mW.hs]=GAL4-dpp.blk1}40C.6/TM6B, Tb[1]	II;III
	C96[ts] > VPR	67064	w[*]; P{w[+mC]=UAS-3xFLAG.dCas9.VPR}attP40, P{w[+mC]=tubP-GAL80[ts]}10; P{w[+mW.hs]=GawB}bbg[C96]	II;III
	MS1096[ts]>VPR	67059	w[1118] P{w[+mW.hs]=GawB}Bx[MS1096]; P{w[+mC]=UAS-3xFLAG.dCas9.VPR}attP40, P{w[+mC]=tubP-GAL80[ts]}10	X;II
	Dl[ts]> VPR	67047	w[*]; P{w[+mC]=UAS-3xFLAG.dCas9.VPR}attP40/CyO; P{w[+mW.hs]=GawB}Dl[05151-G], P{w[+mC]=tubP-GAL80[ts]}2/TM6B, Tb[1]	II;III
	pnr[ts]>VPR	67060	w[*]; P{w[+mC]=UAS-3xFLAG.dCas9.VPR}attP40, P{w[+mC]=tubP-GAL80[ts]}10/CyO; P{w[+mW.hs]=GawB}pnr[MD237]/TM6B, Tb[1]	II;III
	tubulin > VPR	67065	w[*]; P{w[+mC]=UAS-3xFLAG.dCas9.VPR}attP40, P{w[+mC]=tubP-GAL80[ts]}10; P{w[+mC]=tubP-GAL4}LL7/TM6B, Tb[1]	II;III
	esg[ts]> VPR	67072	w[*]; P{w[+mW.hs]=GawB}NP5130 P{w[+*]=UAS-GFP.U}2; P{w[+mC]=UAS-3xFLAG.dCas9.VPR}attP2, P{w[+mC]=tubP-GAL80[ts]}2	II;III
Purpose	Nickname	Availability	Genotype	Chromosome
Gene cutting/knockout in somatic cells to make mutant tissue - cross to TRiP-KO sgRNA stocks	elav > Cas9	67073	P{w[+mW.hs]=GawB}elav[C155]; P{y[+t7.7] w[+mC]=UAS-Cas9.P2}attP40/CyO	X;II
	ms1096 > Cas9	67074	w[1118] P{w[+mW.hs]=GawB}Bx[MS1096]; P{y[+t7.7] w[+mC]=UAS-Cas9.P2}attP40/CyO	X;II
	dMef2 > Cas9	67075	w[*]; P{y[+t7.7] w[+mC]=UAS-Cas9.P2}attP40/CyO; P{w[+mC]=GAL4-Mef2.R}R1/(TM6B,Tb[1])	II;III
	C96 > Cas9	67076	w[*]; P{y[+t7.7] w[+mC]=UAS-Cas9.P2}attP40/CyO; P{w[+mW.hs]=GawB}bbg[C96]/TM6B,Tb[1]	II;III
	Pannier > Cas9	67077	w[*]; P{y[+t7.7] w[+mC]=UAS-Cas9.P2}attP40/CyO; P{w[+mW.hs]=GawB}pnr[MD237]/(TM6B,Tb[1])	II;III
	Lpp > Cas9	in progress	w[*]; P{y[+t7.7] w[+mC]=UAS-Cas9.P2}attP40/CyO; P{Lpp-GAL4.B}/TM6B,Tb[1]	II;III
	Mhc > Cas9	67079	w[*]; P{y[+t7.7] w[+mC]=UAS-Cas9.P2}attP40/CyO; P{[ry+]MHC-82-Gal4}/TM6B, Tb[1]	II;III
	actin > Cas9	in progress	w[*]; P{w[+mC]=Act5C-GAL4}25FO1/CyO; P{y[+t7.7] w[+mC]=UAS-Cas9.P2}attP2/TM6B,Tb,Hu	II
	en > Cas9	in progress	w[*]; P{w[+mW.hs]=en2.4-GAL4}e16E, P{w[+mC]=UAS-2xEGFP}AH2/CyO; P{y[+t7.7] w[+mC]=UAS-Cas9.P2}attP2/TM6B,Tb,Hu	II
	spalt > Cas9	67081	w[*]; P{w[+mW.hs]=GawB}salm[LP39]/CyO; P{y[+t7.7] w[+mC]=UAS-Cas9.P2}attP2/TM6B,Tb,Hu	II
	blistered > Cas9	67082	w[*]; P{w[+mC]=bs-GAL4.Term}G1/CyO; P{y[+t7.7] w[+mC]=UAS-Cas9.P2}attP2/TM6B,Tb,Hu	II
	twi > Cas9	67084	w[*]; P{w[+mC]=GAL4-twi.2xPE}1/CyO; P{y[+t7.7] w[+mC]=UAS-Cas9.P2}attP2/TM6B,Tb,Hu	II
	esg > Cas9 + GFP	67085	w[*];esg-Gal4,P{ UAS-GFP}/CyO; P{y[+t7.7] w[+mC]=UAS-Cas9.P2}attP2/TM6B	II
	nubbin > Cas9	67086	w[*]; P{w[+mW.hs]=GawB}nubbin-AC-62/CyO; P{y[+t7.7] w[+mC]=UAS-Cas9.P2}attP2/TM6B,Tb,Hu	II
	3.1Lsp2 > Cas9	67087	w[*]; P{w{[+mC]=Gal4-Lsp2-3.1}/CyO; P{y[+t7.7] w[+mC]=UAS-Cas9.P2}attP2/TM6B	II
	Myo1A > Cas9	67088	w[*]; P{GawB}Myo31DFNP0001/CyO; P{y[+t7.7] w[+mC]=UAS-Cas9.P2}attP2/TM6B,Tb,Hu	II
Purpose	Nickname	Availability	Genotype	Chromosome
Gene cutting/knockout in germline to make mutant animal - cross to TRiP-KO sgRNA stocks	nos-Cas9	in progress	y[1] sc[*] v[1]; P{Nos-Cas9}Attp40	II
	nos-Cas9	in progress	y[1] sc[*] v[1]; P{Nos-Cas9}Attp2	III
	nos > Cas9	67083	w[*]; P{w[+mC]=GAL4-nos.NGT}40/CyO; P{y[+t7.7] w[+mC]=UAS-Cas9.P2}attP2/TM6B,Tb,Hu	II

### Sheet: TRiP RNAi Toolbox
Injection Stocks	Genotype	BL Stock#
y sc v nanos-integrase; attP40	y[1] sc[1] v[1] P{y[+t7.7]=nos-phiC31\int.NLS}X; P{y[+t7.7]=CaryP}attP40
y v nanos-integrase; attP40	y[1] v[1] P{y[+t7.7]=nos-phiC31\int.NLS}X; P{y[+t7.7]=CaryP}attP40	25709
y sc v nanos-integrase; attP2	y[1] sc[1] v[1] P{y[+t7.7]=nos-phiC31\int.NLS}X; P{y[+t7.7]=CaryP}attP2	25710
Gal4, UAS-dcr2 Stocks	Genotype	BL Stock#
w, elav-Gal4; UAS-dcr2	w[1118], P{w[+mC]=GAL4-elav.L}; P{w[+mC]=UAS-Dcr-2.D}2	25750
w, ms1096-Gal4; UAS-dcr2	w[1118], P{w[+mW.hs]=GawB}Bx[MS1096]; P{w[+mC]=UAS-Dcr-2.D}2	25706
w, UAS-dcr2; twist-Gal4	P{w[+mC]=UAS-Dcr-2.D}1, w[1118]; P{w[+mC]=GAL4-twi.2xPE}1	25707
w, UAS-dcr2; actin-Gal4/CyO	P{w[+mC]=UAS-Dcr-2.D}1, w[1118]; P{w[+mC]=Act5C-GAL4}25FO1 / CyO, Cy[1]	25708
w, UAS-dcr2; nanos-Gal4	P{w[+mC]=UAS-Dcr-2.D}1, w[1118]; P{w[+mC]=GAL4-nos.NGT}40	25751
w, UAS-dcr2; engrailed-Gal4, UAS-GFP	P{w[+mC]=UAS-Dcr-2.D}1, w[1118]; P{w[+mW.hs]=en2.4-GAL4}e16E, P{w[+mC]=UAS-2xEGFP}AH2	25752
w, UAS-dcr2; blistered-Gal4/CyO	P{w[+mC]=UAS-Dcr-2.D}1, w[1118]; P{w[+mC}=bs-GAL4.Term}G1	25753
w, UAS-dcr2; nubbin-Gal4	P{w[+mC]=UAS-Dcr-2.D}1, w[1118]; P{w[+mW.hs]=GawB}nubbin-AC-62	25754
w, UAS-dcr2; spalt-Gal4	P{w[+mC]=UAS-Dcr-2.D}1, w[1118]; P{w[+mW.hs]=GawB}salm[LP39]	25755
w, UAS-dcr2; Dmef2-Gal4	P{w[+mC]=UAS-Dcr-2.D}1, w[1118]; P{w[+mC]=GAL4-Mef2.R}R1	25756
w, UAS-dcr2; C96-Gal4	P{w[+mC]=UAS-Dcr-2.D}1, w[1118]; P{w[+mW.hs]=GawB}bbg[C96]	25757
w, UAS-dcr2; pannier-Gal4/TM3, Ser	P{w[+mC]=UAS-Dcr-2.D}1, w[1118]; P{w[+mW.hs]=GawB}pnr[MD237] /TM3, Ser[1]	25758
Gal4 Stocks	Genotype	BL Stock#
MTD-Gal4	P{otu-GAL4::VP16.R}1, w[*]; P{GAL4-nos.NGT}40; P{GAL4::VP16-nos.UTR}CG6325[MVD1] (also known as MTD-GAL4)	31777
Mapping Stocks	Genotype	BL Stock#
y sc v; Gla Bc/CyO	y[1] sc[1] v[1]; wg[Gla-1], Bc[1] / CyO, Cy[1]
y v; Sco/CyO	y[1] v[1]; noc[Sco] / CyO, Cy[1]
y v; TM3, Sb/TM6, Tb	y[1] v[1]; TM3, Sb[1] / TM6, Tb[1]
y v; Ly/TM3, Sb	y[1] v[1]; sens[Ly-1] / TM3, Sb[1]
y v; Sb/TM3, Ser	y[1] v[1]; Sb[1] / TM3, Ser[1]
y v; Dr, e/ TM3, Sb	y[1] v[1]; Dr[1] e[1] / TM3, Sb[1]
y sc v; Dr, e/ TM3, Sb	y[1] sc[1] v[1]; Dr[1] e[1] / TM3, Sb[1]	32261
