## Supplementary material for "Large-scale transgenic *Drosophila* resource collections for loss- and gain-of-function studies": Table S4

### Sheet: Target_genes_final
FlyBaseID	Fly Symbol	Sources
FBgn0034629	Acox57D-d	Disease-related rate limiting enzymes;
FBgn0026602	Ady43A	Disease-related rate limiting enzymes;
FBgn0012036	Aldh	Disease-related rate limiting enzymes;
FBgn0027348	bgm	Disease-related rate limiting enzymes;
FBgn0029093	cathD	Disease-related rate limiting enzymes;
FBgn0034356	CG10924	Disease-related rate limiting enzymes;
FBgn0037166	CG11426	Disease-related rate limiting enzymes;
FBgn0026565	CG1315	Disease-related rate limiting enzymes;
FBgn0036553	CG17027	Disease-related rate limiting enzymes;
FBgn0039993	CG17691	Disease-related rate limiting enzymes;
FBgn0033190	CG2137	Disease-related rate limiting enzymes;
FBgn0032955	CG2201	Disease-related rate limiting enzymes;
FBgn0050103	CG30103	Disease-related rate limiting enzymes;
FBgn0051075	CG31075	Disease-related rate limiting enzymes;
FBgn0027073	CG4302	Disease-related rate limiting enzymes;
FBgn0027572	CG5009	Disease-related rate limiting enzymes;
FBgn0037891	CG5214	Disease-related rate limiting enzymes;
FBgn0038886	CG6475	Disease-related rate limiting enzymes;
FBgn0032303	CG6508	Disease-related rate limiting enzymes;
FBgn0036415	CG7768	Disease-related rate limiting enzymes;
FBgn0037607	CG8036	Disease-related rate limiting enzymes;
FBgn0037709	CG8199	Disease-related rate limiting enzymes;
FBgn0038130	CG8630	Disease-related rate limiting enzymes;
FBgn0032910	CG9265	Disease-related rate limiting enzymes;
FBgn0031813	CG9527	Disease-related rate limiting enzymes;
FBgn0039756	CG9743	Disease-related rate limiting enzymes;
FBgn0021944	Coprox	Disease-related rate limiting enzymes;
FBgn0004432	Cyp1	Disease-related rate limiting enzymes;
FBgn0010383	Cyp18a1	Disease-related rate limiting enzymes;
FBgn0015038	Cyp9b1	Disease-related rate limiting enzymes;
FBgn0038037	Cyp9f2	Disease-related rate limiting enzymes;
FBgn0022338	dnk	Disease-related rate limiting enzymes;
FBgn0030607	dob	Disease-related rate limiting enzymes;
FBgn0000566	Eip55E	Disease-related rate limiting enzymes;
FBgn0032820	fbp	Disease-related rate limiting enzymes;
FBgn0013954	FK506-bp2	Disease-related rate limiting enzymes;
FBgn0029174	FKBP59	Disease-related rate limiting enzymes;
FBgn0040319	Gclc	Disease-related rate limiting enzymes;
FBgn0022160	Gpo-1	Disease-related rate limiting enzymes;
FBgn0001145	Gs2	Disease-related rate limiting enzymes;
FBgn0063496	GstE4	Disease-related rate limiting enzymes;
FBgn0063495	GstE5	Disease-related rate limiting enzymes;
FBgn0063491	GstE9	Disease-related rate limiting enzymes;
FBgn0050005	GstT2	Disease-related rate limiting enzymes;
FBgn0037696	GstZ1	Disease-related rate limiting enzymes;
FBgn0037697	GstZ2	Disease-related rate limiting enzymes;
FBgn0042710	Hex-t2	Disease-related rate limiting enzymes;
FBgn0001208	Hn	Disease-related rate limiting enzymes;
FBgn0024958	Irp-1A	Disease-related rate limiting enzymes;
FBgn0039254	Nmnat	Disease-related rate limiting enzymes;
FBgn0003141	pr	Disease-related rate limiting enzymes;
FBgn0005278	Sam-S	Disease-related rate limiting enzymes;
FBgn0004888	Scsalpha	Disease-related rate limiting enzymes;
FBgn0003486	spo	Disease-related rate limiting enzymes;
FBgn0086532	Spt-I	Disease-related rate limiting enzymes;
FBgn0035187	Trh	Disease-related rate limiting enzymes;
FBgn0040255	Ugt86De	Disease-related rate limiting enzymes;
FBgn0032253	LManI	Disease-related rate limiting enzymes;
FBgn0032066	LManIII	Disease-related rate limiting enzymes;
FBgn0032067	LManIV	Disease-related rate limiting enzymes;
FBgn0032068	LManV	Disease-related rate limiting enzymes;
FBgn0031093	CG9581	Disease-related rate limiting enzymes;
FBgn0038072	CG6225	Disease-related rate limiting enzymes;
FBgn0039644	CG11897	Disease-related rate limiting enzymes;
FBgn0035432	ZnT63C	Disease-related rate limiting enzymes;
FBgn0010100	Acon	Disease-related rate limiting enzymes;
FBgn0034628	Acox57D-p	Disease-related rate limiting enzymes;
FBgn0020764	Alas	Disease-related rate limiting enzymes;
FBgn0033933	CG10104	Disease-related rate limiting enzymes;
FBgn0037164	CG11438	Disease-related rate limiting enzymes;
FBgn0037341	CG12746	Disease-related rate limiting enzymes;
FBgn0030558	CG1461	Disease-related rate limiting enzymes;
FBgn0031132	CG15450	Disease-related rate limiting enzymes;
FBgn0039755	CG15531	Disease-related rate limiting enzymes;
FBgn0036552	CG17028	Disease-related rate limiting enzymes;
FBgn0038505	CG17283	Disease-related rate limiting enzymes;
FBgn0032775	CG17544	Disease-related rate limiting enzymes;
FBgn0051473	CG31473	Disease-related rate limiting enzymes;
FBgn0034971	CG3209	Disease-related rate limiting enzymes;
FBgn0037995	CG3809	Disease-related rate limiting enzymes;
FBgn0028519	CG4500	Disease-related rate limiting enzymes;
FBgn0031682	CG5828	Disease-related rate limiting enzymes;
FBgn0029831	CG5966	Disease-related rate limiting enzymes;
FBgn0011205	fbl	Disease-related rate limiting enzymes;
FBgn0004507	GlyP	Disease-related rate limiting enzymes;
FBgn0031117	GstT3	Disease-related rate limiting enzymes;
FBgn0010786	l(3)02640	Disease-related rate limiting enzymes;
FBgn0002524	lace	Disease-related rate limiting enzymes;
FBgn0037163	laza	Disease-related rate limiting enzymes;
FBgn0025814	Mgstl	Disease-related rate limiting enzymes;
FBgn0003162	Pu	Disease-related rate limiting enzymes;
FBgn0003178	PyK	Disease-related rate limiting enzymes;
FBgn0003189	r	Disease-related rate limiting enzymes;
FBgn0003308	ry	Disease-related rate limiting enzymes;
FBgn0037643	skap	Disease-related rate limiting enzymes;
FBgn0034225	veil	Disease-related rate limiting enzymes;
FBgn0261862	whd	Disease-related rate limiting enzymes;
FBgn0052699	LPCAT	Disease-related rate limiting enzymes;
FBgn0034988	cN-IIIB	Disease-related rate limiting enzymes;
FBgn0004620	GluRIIA	Disease-related rate limiting enzymes;
FBgn0036337	AdenoK	Disease-related rate limiting enzymes;
FBgn0283658	muc	Disease-related rate limiting enzymes;
FBgn0000303	ChAT	Disease-related rate limiting enzymes;
FBgn0037147	CG7140	Disease-related rate limiting enzymes; Genome duplication-based syndromes from DECIPHER;
FBgn0033246	ACC	Disease-related rate limiting enzymes;
FBgn0000024	Ace	Disease-related rate limiting enzymes;
FBgn0263120	Acsl	Disease-related rate limiting enzymes;
FBgn0010548	Aldh-III	Disease-related rate limiting enzymes;
FBgn0000075	amd	Disease-related rate limiting enzymes;
FBgn0000109	Aprt	Disease-related rate limiting enzymes;
FBgn0038742	Arc42	Disease-related rate limiting enzymes;
FBgn0000153	b	Disease-related rate limiting enzymes;
FBgn0032049	Bace	Disease-related rate limiting enzymes;
FBgn0027538	beta4GalNAcTA	Disease-related rate limiting enzymes;
FBgn0036449	bmm	Disease-related rate limiting enzymes;
FBgn0032684	CG10178	Disease-related rate limiting enzymes;
FBgn0032721	CG10602	Disease-related rate limiting enzymes;
FBgn0036207	CG10907	Disease-related rate limiting enzymes;
FBgn0031741	CG11034	Disease-related rate limiting enzymes;
FBgn0036337	CG11255	Disease-related rate limiting enzymes;
FBgn0037167	CG11425	Disease-related rate limiting enzymes;
FBgn0037165	CG11437	Disease-related rate limiting enzymes;
FBgn0039635	CG11876	Disease-related rate limiting enzymes;
FBgn0030361	CG1492	Disease-related rate limiting enzymes;
FBgn0031463	CG15400	Disease-related rate limiting enzymes;
FBgn0039827	CG1544	Disease-related rate limiting enzymes;
FBgn0031630	CG15629	Disease-related rate limiting enzymes;
FBgn0034605	CG15661	Disease-related rate limiting enzymes;
FBgn0030465	CG15743	Disease-related rate limiting enzymes;
FBgn0036550	CG17026	Disease-related rate limiting enzymes;
FBgn0036551	CG17029	Disease-related rate limiting enzymes;
FBgn0032304	CG17134	Disease-related rate limiting enzymes;
FBgn0025837	CG17636	Disease-related rate limiting enzymes;
FBgn0035383	CG2107	Disease-related rate limiting enzymes;
FBgn0034753	CG2852	Disease-related rate limiting enzymes;
FBgn0031462	CG2964	Disease-related rate limiting enzymes;
FBgn0051002	CG31002	Disease-related rate limiting enzymes;
FBgn0051472	CG31472	Disease-related rate limiting enzymes;
FBgn0051661	CG31661	Disease-related rate limiting enzymes;
FBgn0051926	CG31926	Disease-related rate limiting enzymes;
FBgn0051928	CG31928	Disease-related rate limiting enzymes;
FBgn0052549	CG32549	Disease-related rate limiting enzymes;
FBgn0052699	CG32699	Disease-related rate limiting enzymes;
FBgn0053128	CG33128	Disease-related rate limiting enzymes;
FBgn0053177	CG33177	Disease-related rate limiting enzymes;
FBgn0053178	CG33178	Disease-related rate limiting enzymes;
FBgn0034988	CG3362	Disease-related rate limiting enzymes;
FBgn0035240	CG33791	Disease-related rate limiting enzymes;
FBgn0036821	CG3961	Disease-related rate limiting enzymes;
FBgn0038302	CG4210	Disease-related rate limiting enzymes;
FBgn0259101	CG42249	Disease-related rate limiting enzymes;
FBgn0029924	CG4586	Disease-related rate limiting enzymes;
FBgn0037862	CG4706	Disease-related rate limiting enzymes;
FBgn0030796	CG4829	Disease-related rate limiting enzymes;
FBgn0037999	CG4860	Disease-related rate limiting enzymes;
FBgn0036784	CG5103	Disease-related rate limiting enzymes;
FBgn0031912	CG5261	Disease-related rate limiting enzymes;
FBgn0032253	CG5322	Disease-related rate limiting enzymes;
FBgn0027579	CG5508	Disease-related rate limiting enzymes;
FBgn0038506	CG5860	Disease-related rate limiting enzymes;
FBgn0038507	CG5863	Disease-related rate limiting enzymes;
FBgn0038708	CG6255	Disease-related rate limiting enzymes;
FBgn0036030	CG6767	Disease-related rate limiting enzymes;
FBgn0030884	CG6847	Disease-related rate limiting enzymes;
FBgn0266064	CG6904	Disease-related rate limiting enzymes;
FBgn0029722	CG7024	Disease-related rate limiting enzymes;
FBgn0038952	CG7069	Disease-related rate limiting enzymes;
FBgn0028848	CG7311	Disease-related rate limiting enzymes;
FBgn0036762	CG7430	Disease-related rate limiting enzymes;
FBgn0036157	CG7560	Disease-related rate limiting enzymes;
FBgn0036698	CG7724	Disease-related rate limiting enzymes;
FBgn0032514	CG9302	Disease-related rate limiting enzymes;
FBgn0037064	CG9389	Disease-related rate limiting enzymes;
FBgn0037063	CG9391	Disease-related rate limiting enzymes;
FBgn0032066	CG9463	Disease-related rate limiting enzymes;
FBgn0032067	CG9465	Disease-related rate limiting enzymes;
FBgn0032068	CG9466	Disease-related rate limiting enzymes;
FBgn0032069	CG9468	Disease-related rate limiting enzymes;
FBgn0036857	CG9629	Disease-related rate limiting enzymes;
FBgn0039754	CG9747	Disease-related rate limiting enzymes;
FBgn0000303	Cha	Disease-related rate limiting enzymes;
FBgn0000337	cn	Disease-related rate limiting enzymes;
FBgn0015714	Cyp6a17	Disease-related rate limiting enzymes;
FBgn0015039	Cyp9b2	Disease-related rate limiting enzymes;
FBgn0015040	Cyp9c1	Disease-related rate limiting enzymes;
FBgn0033775	Cyp9h1	Disease-related rate limiting enzymes;
FBgn0000422	Ddc	Disease-related rate limiting enzymes;
FBgn0086687	desat1	Disease-related rate limiting enzymes;
FBgn0043043	desat2	Disease-related rate limiting enzymes;
FBgn0000447	Dhod	Disease-related rate limiting enzymes;
FBgn0033663	ERp60	Disease-related rate limiting enzymes;
FBgn0029172	Fad2	Disease-related rate limiting enzymes;
FBgn0011768	Fdh	Disease-related rate limiting enzymes;
FBgn0010470	Fkbp13	Disease-related rate limiting enzymes;
FBgn0004516	Gad1	Disease-related rate limiting enzymes;
FBgn0027341	Gfat1	Disease-related rate limiting enzymes;
FBgn0039580	Gfat2	Disease-related rate limiting enzymes;
FBgn0030932	Ggt-1	Disease-related rate limiting enzymes;
FBgn0001142	Gs1	Disease-related rate limiting enzymes;
FBgn0034335	GstE1	Disease-related rate limiting enzymes;
FBgn0063499	GstE10	Disease-related rate limiting enzymes;
FBgn0033381	GstE13	Disease-related rate limiting enzymes;
FBgn0063498	GstE2	Disease-related rate limiting enzymes;
FBgn0063497	GstE3	Disease-related rate limiting enzymes;
FBgn0063494	GstE6	Disease-related rate limiting enzymes;
FBgn0063493	GstE7	Disease-related rate limiting enzymes;
FBgn0063492	GstE8	Disease-related rate limiting enzymes;
FBgn0050000	GstT1	Disease-related rate limiting enzymes;
FBgn0030484	GstT4	Disease-related rate limiting enzymes;
FBgn0001186	Hex-A	Disease-related rate limiting enzymes;
FBgn0001187	Hex-C	Disease-related rate limiting enzymes;
FBgn0042711	Hex-t1	Disease-related rate limiting enzymes;
FBgn0263782	Hmgcr	Disease-related rate limiting enzymes;
FBgn0010611	Hmgs	Disease-related rate limiting enzymes;
FBgn0037933	Ho	Disease-related rate limiting enzymes;
FBgn0033382	Hydr1	Disease-related rate limiting enzymes;
FBgn0036053	iPLA2-VIA	Disease-related rate limiting enzymes;
FBgn0024957	Irp-1B	Disease-related rate limiting enzymes;
FBgn0028325	l(1)G0334	Disease-related rate limiting enzymes;
FBgn0027611	LM408	Disease-related rate limiting enzymes;
FBgn0263593	Lpin	Disease-related rate limiting enzymes;
FBgn0010352	Nc73EF	Disease-related rate limiting enzymes;
FBgn0011676	Nos	Disease-related rate limiting enzymes;
FBgn0050104	NT5E-2	Disease-related rate limiting enzymes;
FBgn0013307	Odc1	Disease-related rate limiting enzymes;
FBgn0013308	Odc2	Disease-related rate limiting enzymes;
FBgn0259175	ome	Disease-related rate limiting enzymes;
FBgn0036271	Pbgs	Disease-related rate limiting enzymes;
FBgn0011822	pcl	Disease-related rate limiting enzymes;
FBgn0014002	Pdi	Disease-related rate limiting enzymes;
FBgn0003067	Pepck	Disease-related rate limiting enzymes;
FBgn0003071	Pfk	Disease-related rate limiting enzymes;
FBgn0015277	Pi3K59F	Disease-related rate limiting enzymes;
FBgn0034789	PIP5K59B	Disease-related rate limiting enzymes;
FBgn0005626	ple	Disease-related rate limiting enzymes;
FBgn0003204	ras	Disease-related rate limiting enzymes;
FBgn0011704	RnrS	Disease-related rate limiting enzymes;
FBgn0021765	scu	Disease-related rate limiting enzymes;
FBgn0016984	sktl	Disease-related rate limiting enzymes;
FBgn0086450	su(r)	Disease-related rate limiting enzymes;
FBgn0259977	Tdc1	Disease-related rate limiting enzymes;
FBgn0050446	Tdc2	Disease-related rate limiting enzymes;
FBgn0026315	Ugt35a	Disease-related rate limiting enzymes;
FBgn0026314	Ugt35b	Disease-related rate limiting enzymes;
FBgn0040257	Ugt86Dc	Disease-related rate limiting enzymes;
FBgn0040256	Ugt86Dd	Disease-related rate limiting enzymes;
FBgn0040253	Ugt86Dg	Disease-related rate limiting enzymes;
FBgn0003965	v	Disease-related rate limiting enzymes;
FBgn0016078	wun	Disease-related rate limiting enzymes;
FBgn0041087	wun2	Disease-related rate limiting enzymes;
FBgn0031463	G6P	Disease-related rate limiting enzymes;
FBgn0035383	CPT2	Disease-related rate limiting enzymes;
FBgn0027611	LManII	Disease-related rate limiting enzymes;
FBgn0027579	mino	Disease-related rate limiting enzymes;
FBgn0266064	GlyS	Disease-related rate limiting enzymes;
FBgn0032069	LManVI	Disease-related rate limiting enzymes;
FBgn0010470	Fkbp14	Disease-related rate limiting enzymes;
FBgn0036892	Lon	Disease-related rate limiting enzymes;
FBgn0026150	ApepP	Disease-related rate limiting enzymes;
FBgn0051472	sgll	Disease-related rate limiting enzymes;
FBgn0033679	CG8888	Disease-related rate limiting enzymes; Genome duplication-based syndromes from DECIPHER;
FBgn0004057	Zw	Disease-related rate limiting enzymes; Genome duplication-based syndromes from DECIPHER;
FBgn0020238	14-3-3epsilon	Amplification/over-expression in cancer;
FBgn0004907	14-3-3zeta	Amplification/over-expression in cancer;
FBgn0010379	Akt1	Amplification/over-expression in cancer;
FBgn0261854	aPKC	Amplification/over-expression in cancer;
FBgn0001961	Arpc1	Amplification/over-expression in cancer;
FBgn0000147	aur	Amplification/over-expression in cancer;
FBgn0005592	btl	Amplification/over-expression in cancer;
FBgn0263111	cac	Amplification/over-expression in cancer;
FBgn0035918	Cdc6	Amplification/over-expression in cancer;
FBgn0016131	Cdk4	Amplification/over-expression in cancer;
FBgn0035715	CG10103	Amplification/over-expression in cancer;
FBgn0032707	CG10348	Amplification/over-expression in cancer;
FBgn0039655	CG14507	Amplification/over-expression in cancer;
FBgn0031377	CG15356	Amplification/over-expression in cancer;
FBgn0036510	CG7427	Amplification/over-expression in cancer;
FBgn0010314	Cks30A	Amplification/over-expression in cancer;
FBgn0037613	Cks85A	Amplification/over-expression in cancer;
FBgn0027055	CSN3	Amplification/over-expression in cancer;
FBgn0010315	CycD	Amplification/over-expression in cancer;
FBgn0010382	CycE	Amplification/over-expression in cancer;
FBgn0263930	dally	Amplification/over-expression in cancer;
FBgn0011274	Dif	Amplification/over-expression in cancer;
FBgn0260632	dl	Amplification/over-expression in cancer;
FBgn0262656	dm	Amplification/over-expression in cancer;
FBgn0027101	Dyrk3	Amplification/over-expression in cancer;
FBgn0011766	E2f	Amplification/over-expression in cancer;
FBgn0000557	Ef1alpha100E	Amplification/over-expression in cancer;
FBgn0000556	Ef1alpha48D	Amplification/over-expression in cancer;
FBgn0003731	Egfr	Amplification/over-expression in cancer;
FBgn0034967	eIF-5A	Amplification/over-expression in cancer;
FBgn0031873	Gas41	Amplification/over-expression in cancer;
FBgn0045852	ham	Amplification/over-expression in cancer;
FBgn0004644	hh	Amplification/over-expression in cancer;
FBgn0010389	htl	Amplification/over-expression in cancer;
FBgn0024227	ial	Amplification/over-expression in cancer;
FBgn0015247	Iap2	Amplification/over-expression in cancer;
FBgn0001276	ix	Amplification/over-expression in cancer;
FBgn0001291	Jra	Amplification/over-expression in cancer;
FBgn0029006	lack	Amplification/over-expression in cancer;
FBgn0261067	LSm1	Amplification/over-expression in cancer;
FBgn0039559	Mes-4	Amplification/over-expression in cancer;
FBgn0259168	mnb	Amplification/over-expression in cancer;
FBgn0022772	Orc1	Amplification/over-expression in cancer;
FBgn0044826	Pak3	Amplification/over-expression in cancer;
FBgn0015279	Pi3K92E	Amplification/over-expression in cancer;
FBgn0014006	Pk92B	Amplification/over-expression in cancer;
FBgn0040078	pont	Amplification/over-expression in cancer;
FBgn0003129	Poxm	Amplification/over-expression in cancer;
FBgn0022768	Pp2C1	Amplification/over-expression in cancer;
FBgn0037364	Rab23	Amplification/over-expression in cancer;
FBgn0003206	Ras64B	Amplification/over-expression in cancer;
FBgn0003205	Ras85D	Amplification/over-expression in cancer;
FBgn0015806	S6k	Amplification/over-expression in cancer;
FBgn0028993	scro	Amplification/over-expression in cancer;
FBgn0015296	Shc	Amplification/over-expression in cancer;
FBgn0037236	Skp2	Amplification/over-expression in cancer;
FBgn0016930	smi35A	Amplification/over-expression in cancer;
FBgn0029123	SoxN	Amplification/over-expression in cancer;
FBgn0035028	Start1	Amplification/over-expression in cancer;
FBgn0086708	stv	Amplification/over-expression in cancer;
FBgn0260635	th	Amplification/over-expression in cancer;
FBgn0028978	trbl	Amplification/over-expression in cancer;
FBgn0261930	vnd	Amplification/over-expression in cancer;
FBgn0034970	yki	Amplification/over-expression in cancer;
FBgn0263112	Mitf	Amplification/over-expression in cancer; Genome duplication-based syndromes from DECIPHER;
FBgn0014001	Pak	Amplification/over-expression in cancer; Genome duplication-based syndromes from DECIPHER;
FBgn0003117	pnr	Amplification/over-expression in cancer; Genome duplication-based syndromes from DECIPHER;
FBgn0259923	Sep4	Genome duplication-based syndromes from DECIPHER;
FBgn0260972	alc	Genome duplication-based syndromes from DECIPHER;
FBgn0000064	Ald	Genome duplication-based syndromes from DECIPHER;
FBgn0036111	Aps	Genome duplication-based syndromes from DECIPHER;
FBgn0034075	Asph	Genome duplication-based syndromes from DECIPHER;
FBgn0041188	Atx2	Genome duplication-based syndromes from DECIPHER;
FBgn0026149	BCL7-like	Genome duplication-based syndromes from DECIPHER;
FBgn0001991	Ca-alpha1D	Genome duplication-based syndromes from DECIPHER;
FBgn0263006	Ca-P60A	Genome duplication-based syndromes from DECIPHER;
FBgn0022943	Cbp20	Genome duplication-based syndromes from DECIPHER;
FBgn0041342	Cct1	Genome duplication-based syndromes from DECIPHER;
FBgn0035231	Cct2	Genome duplication-based syndromes from DECIPHER;
FBgn0026143	CDC45L	Genome duplication-based syndromes from DECIPHER;
FBgn0032876	Cen	Genome duplication-based syndromes from DECIPHER;
FBgn0038454	CG10324	Genome duplication-based syndromes from DECIPHER;
FBgn0033017	CG10465	Genome duplication-based syndromes from DECIPHER;
FBgn0032754	CG10700	Genome duplication-based syndromes from DECIPHER;
FBgn0037543	CG10903	Genome duplication-based syndromes from DECIPHER;
FBgn0031208	CG11023	Genome duplication-based syndromes from DECIPHER;
FBgn0037544	CG11035	Genome duplication-based syndromes from DECIPHER;
FBgn0037299	CG1115	Genome duplication-based syndromes from DECIPHER;
FBgn0034528	CG11180	Genome duplication-based syndromes from DECIPHER;
FBgn0031855	CG11221	Genome duplication-based syndromes from DECIPHER;
FBgn0031848	CG11329	Genome duplication-based syndromes from DECIPHER;
FBgn0036212	CG11597	Genome duplication-based syndromes from DECIPHER;
FBgn0030638	CG11655	Genome duplication-based syndromes from DECIPHER;
FBgn0039557	CG12259	Genome duplication-based syndromes from DECIPHER;
FBgn0033184	CG12736	Genome duplication-based syndromes from DECIPHER;
FBgn0033653	CG13192	Genome duplication-based syndromes from DECIPHER;
FBgn0036984	CG13248	Genome duplication-based syndromes from DECIPHER;
FBgn0039797	CG1340	Genome duplication-based syndromes from DECIPHER;
FBgn0035166	CG13902	Genome duplication-based syndromes from DECIPHER;
FBgn0036922	CG14182	Genome duplication-based syndromes from DECIPHER;
FBgn0038630	CG14305	Genome duplication-based syndromes from DECIPHER;
FBgn0265271	CG14717	Genome duplication-based syndromes from DECIPHER;
FBgn0030183	CG15309	Genome duplication-based syndromes from DECIPHER;
FBgn0033085	CG15908	Genome duplication-based syndromes from DECIPHER;
FBgn0031164	CG1724	Genome duplication-based syndromes from DECIPHER;
FBgn0034884	CG17662	Genome duplication-based syndromes from DECIPHER;
FBgn0034883	CG17664	Genome duplication-based syndromes from DECIPHER;
FBgn0028480	CG17841	Genome duplication-based syndromes from DECIPHER;
FBgn0033566	CG18004	Genome duplication-based syndromes from DECIPHER;
FBgn0031119	CG1812	Genome duplication-based syndromes from DECIPHER;
FBgn0029942	CG2059	Genome duplication-based syndromes from DECIPHER;
FBgn0050075	CG30075	Genome duplication-based syndromes from DECIPHER;
FBgn0050381	CG30381	Genome duplication-based syndromes from DECIPHER;
FBgn0050421	CG30421	Genome duplication-based syndromes from DECIPHER;
FBgn0052579	CG32579	Genome duplication-based syndromes from DECIPHER;
FBgn0052647	CG32647	Genome duplication-based syndromes from DECIPHER;
FBgn0035002	CG3419	Genome duplication-based syndromes from DECIPHER;
FBgn0085478	CG34449	Genome duplication-based syndromes from DECIPHER;
FBgn0040344	CG3711	Genome duplication-based syndromes from DECIPHER;
FBgn0028507	CG3793	Genome duplication-based syndromes from DECIPHER;
FBgn0036838	CG3808	Genome duplication-based syndromes from DECIPHER;
FBgn0250814	CG4169	Genome duplication-based syndromes from DECIPHER;
FBgn0025628	CG4199	Genome duplication-based syndromes from DECIPHER;
FBgn0260224	CG42498	Genome duplication-based syndromes from DECIPHER;
FBgn0036629	CG4573	Genome duplication-based syndromes from DECIPHER;
FBgn0034137	CG4945	Genome duplication-based syndromes from DECIPHER;
FBgn0035945	CG5026	Genome duplication-based syndromes from DECIPHER;
FBgn0038471	CG5220	Genome duplication-based syndromes from DECIPHER;
FBgn0034925	CG5339	Genome duplication-based syndromes from DECIPHER;
FBgn0037773	CG5359	Genome duplication-based syndromes from DECIPHER;
FBgn0039425	CG5432	Genome duplication-based syndromes from DECIPHER;
FBgn0036764	CG5535	Genome duplication-based syndromes from DECIPHER;
FBgn0036180	CG6091	Genome duplication-based syndromes from DECIPHER;
FBgn0032400	CG6770	Genome duplication-based syndromes from DECIPHER;
FBgn0036834	CG6836	Genome duplication-based syndromes from DECIPHER;
FBgn0038861	CG7009	Genome duplication-based syndromes from DECIPHER;
FBgn0032517	CG7099	Genome duplication-based syndromes from DECIPHER;
FBgn0038571	CG7215	Genome duplication-based syndromes from DECIPHER;
FBgn0036499	CG7276	Genome duplication-based syndromes from DECIPHER;
FBgn0033995	CG8090	Genome duplication-based syndromes from DECIPHER;
FBgn0034009	CG8155	Genome duplication-based syndromes from DECIPHER;
FBgn0031664	CG8892	Genome duplication-based syndromes from DECIPHER;
FBgn0031784	CG9222	Genome duplication-based syndromes from DECIPHER;
FBgn0036428	CG9238	Genome duplication-based syndromes from DECIPHER;
FBgn0030756	CG9903	Genome duplication-based syndromes from DECIPHER;
FBgn0036671	CG9951	Genome duplication-based syndromes from DECIPHER;
FBgn0000319	Chc	Genome duplication-based syndromes from DECIPHER;
FBgn0036566	ClC-c	Genome duplication-based syndromes from DECIPHER;
FBgn0020503	CLIP-190	Genome duplication-based syndromes from DECIPHER;
FBgn0036756	cln3	Genome duplication-based syndromes from DECIPHER;
FBgn0051040	Cog7	Genome duplication-based syndromes from DECIPHER;
FBgn0265935	coro	Genome duplication-based syndromes from DECIPHER;
FBgn0024811	Crk	Genome duplication-based syndromes from DECIPHER;
FBgn0024994	Csat	Genome duplication-based syndromes from DECIPHER;
FBgn0030521	CtsB1	Genome duplication-based syndromes from DECIPHER;
FBgn0015625	CycB3	Genome duplication-based syndromes from DECIPHER;
FBgn0001624	dlg1	Genome duplication-based syndromes from DECIPHER;
FBgn0028789	Doc1	Genome duplication-based syndromes from DECIPHER;
FBgn0035956	Doc2	Genome duplication-based syndromes from DECIPHER;
FBgn0035954	Doc3	Genome duplication-based syndromes from DECIPHER;
FBgn0040228	dyn-p25	Genome duplication-based syndromes from DECIPHER;
FBgn0024556	EfTuM	Genome duplication-based syndromes from DECIPHER;
FBgn0263740	eIF-2gamma	Genome duplication-based syndromes from DECIPHER;
FBgn0034258	eIF3-S8	Genome duplication-based syndromes from DECIPHER;
FBgn0020660	eIF-4B	Genome duplication-based syndromes from DECIPHER;
FBgn0000565	Eip71CD	Genome duplication-based syndromes from DECIPHER;
FBgn0020443	Elf	Genome duplication-based syndromes from DECIPHER;
FBgn0037358	elm	Genome duplication-based syndromes from DECIPHER;
FBgn0023506	Es2	Genome duplication-based syndromes from DECIPHER;
FBgn0263934	esn	Genome duplication-based syndromes from DECIPHER;
FBgn0001337	Exp6	Genome duplication-based syndromes from DECIPHER;
FBgn0034943	Fmo-1	Genome duplication-based syndromes from DECIPHER;
FBgn0033079	Fmo-2	Genome duplication-based syndromes from DECIPHER;
FBgn0262477	FoxP	Genome duplication-based syndromes from DECIPHER;
FBgn0043010	Fsn	Genome duplication-based syndromes from DECIPHER;
FBgn0004868	Gdi	Genome duplication-based syndromes from DECIPHER;
FBgn0001099	gdl	Genome duplication-based syndromes from DECIPHER;
FBgn0030141	Gga	Genome duplication-based syndromes from DECIPHER;
FBgn0010323	Gsc	Genome duplication-based syndromes from DECIPHER;
FBgn0051992	gw	Genome duplication-based syndromes from DECIPHER;
FBgn0026428	HDAC6	Genome duplication-based syndromes from DECIPHER;
FBgn0022786	Hira	Genome duplication-based syndromes from DECIPHER;
FBgn0031005	Hs3st-B	Genome duplication-based syndromes from DECIPHER;
FBgn0004784	inaC	Genome duplication-based syndromes from DECIPHER;
FBgn0261984	Ire1	Genome duplication-based syndromes from DECIPHER;
FBgn0032704	Jwa	Genome duplication-based syndromes from DECIPHER;
FBgn0041205	key	Genome duplication-based syndromes from DECIPHER;
FBgn0041203	LIMK1	Genome duplication-based syndromes from DECIPHER;
FBgn0028717	Lnk	Genome duplication-based syndromes from DECIPHER;
FBgn0037481	MAGE	Genome duplication-based syndromes from DECIPHER;
FBgn0027592	MED15	Genome duplication-based syndromes from DECIPHER;
FBgn0032940	Mio	Genome duplication-based syndromes from DECIPHER;
FBgn0037892	mRpL40	Genome duplication-based syndromes from DECIPHER;
FBgn0011361	mtacp1	Genome duplication-based syndromes from DECIPHER;
FBgn0024319	Nach	Genome duplication-based syndromes from DECIPHER;
FBgn0021767	org-1	Genome duplication-based syndromes from DECIPHER;
FBgn0260799	p120ctn	Genome duplication-based syndromes from DECIPHER;
FBgn0030294	Pa1	Genome duplication-based syndromes from DECIPHER;
FBgn0039861	pasha	Genome duplication-based syndromes from DECIPHER;
FBgn0261922	PI4KIIIalpha	Genome duplication-based syndromes from DECIPHER;
FBgn0030670	Pis	Genome duplication-based syndromes from DECIPHER;
FBgn0003090	pk	Genome duplication-based syndromes from DECIPHER;
FBgn0003091	Pkc53E	Genome duplication-based syndromes from DECIPHER;
FBgn0025741	plexA	Genome duplication-based syndromes from DECIPHER;
FBgn0003124	polo	Genome duplication-based syndromes from DECIPHER;
FBgn0004957	por	Genome duplication-based syndromes from DECIPHER;
FBgn0023177	Pp4-19C	Genome duplication-based syndromes from DECIPHER;
FBgn0039270	PQBP1	Genome duplication-based syndromes from DECIPHER;
FBgn0262483	Rbp	Genome duplication-based syndromes from DECIPHER;
FBgn0262734	Rbp2	Genome duplication-based syndromes from DECIPHER;
FBgn0260985	RfC4	Genome duplication-based syndromes from DECIPHER;
FBgn0038747	RhoGAP92B	Genome duplication-based syndromes from DECIPHER;
FBgn0003256	rl	Genome duplication-based syndromes from DECIPHER;
FBgn0030230	Rph	Genome duplication-based syndromes from DECIPHER;
FBgn0024733	RpL10	Genome duplication-based syndromes from DECIPHER;
FBgn0037912	sea	Genome duplication-based syndromes from DECIPHER;
FBgn0050390	Sgf29	Genome duplication-based syndromes from DECIPHER;
FBgn0005564	Shal	Genome duplication-based syndromes from DECIPHER;
FBgn0085408	Shroom	Genome duplication-based syndromes from DECIPHER;
FBgn0003401	shu	Genome duplication-based syndromes from DECIPHER;
FBgn0028402	Sin	Genome duplication-based syndromes from DECIPHER;
FBgn0037203	slif	Genome duplication-based syndromes from DECIPHER;
FBgn0086129	snama	Genome duplication-based syndromes from DECIPHER;
FBgn0086676	spin	Genome duplication-based syndromes from DECIPHER;
FBgn0034887	St1	Genome duplication-based syndromes from DECIPHER;
FBgn0037665	St2	Genome duplication-based syndromes from DECIPHER;
FBgn0265052	St3	Genome duplication-based syndromes from DECIPHER;
FBgn0033887	St4	Genome duplication-based syndromes from DECIPHER;
FBgn0013343	Syx1A	Genome duplication-based syndromes from DECIPHER;
FBgn0030503	Tango2	Genome duplication-based syndromes from DECIPHER;
FBgn0027508	tankyrase	Genome duplication-based syndromes from DECIPHER;
FBgn0031030	Tao	Genome duplication-based syndromes from DECIPHER;
FBgn0026619	Taz	Genome duplication-based syndromes from DECIPHER;
FBgn0038018	Tim17a1	Genome duplication-based syndromes from DECIPHER;
FBgn0037307	Tim17a2	Genome duplication-based syndromes from DECIPHER;
FBgn0263977	Tim17b	Genome duplication-based syndromes from DECIPHER;
FBgn0037310	Tim17b1	Genome duplication-based syndromes from DECIPHER;
FBgn0020371	Tim17b2	Genome duplication-based syndromes from DECIPHER;
FBgn0026015	Top3beta	Genome duplication-based syndromes from DECIPHER;
FBgn0020653	Trxr-1	Genome duplication-based syndromes from DECIPHER;
FBgn0037170	Trxr-2	Genome duplication-based syndromes from DECIPHER;
FBgn0022355	Tsf1	Genome duplication-based syndromes from DECIPHER;
FBgn0036299	Tsf2	Genome duplication-based syndromes from DECIPHER;
FBgn0034094	Tsf3	Genome duplication-based syndromes from DECIPHER;
FBgn0036136	Ufd1-like	Genome duplication-based syndromes from DECIPHER;
FBgn0034913	usnp	Genome duplication-based syndromes from DECIPHER;
FBgn0262515	VhaAC45	Genome duplication-based syndromes from DECIPHER;
FBgn0024273	WASp	Genome duplication-based syndromes from DECIPHER;
FBgn0001138	grn	Genome duplication-based syndromes from DECIPHER; Amplification/over-expression in cancer;
FBgn0003507	srp	Genome duplication-based syndromes from DECIPHER; Amplification/over-expression in cancer;
